# In silico analysis of imprinted gene expression in the mouse skin

**DOI:** 10.1101/2020.06.04.134031

**Authors:** Alexandra K. Marr, Sabri Boughorbel, Mohammed Toufiq, Mohammed El Anbari, Aouatef I. Chouchane, Tomoshige Kino

## Abstract

Imprinted genes help mediate embryonic cell proliferation and differentiation, but their roles after birth are far less well understood. A subset of 16 imprinted gene network (IGN) genes is expressed at higher levels in stem cell progenitor cells of adult skeletal muscle and epidermis compared to their differentiated counterparts. While these genes function in muscle regeneration, their role in the skin is poorly understood. We assessed the expression profiles of these 16 IGN genes in publicly available datasets and revealed elevated expression of IGN genes in the telogen and early anagen phases in mouse skin. We also identified IGN genes among a list of previously identified hair cycle-associated genes. Furthermore, our results suggest that IGN genes form part of a larger network and function predominantly as upstream regulators of hair cycle-regulated genes. Based on these *in silico* data, we propose a potential novel role of these 16 IGN genes as upstream regulators of hair cycle-associated genes. We speculate that IGN gene dysregulation participates in syndromes characterized by an impaired hair cycle. Thus, IGN gene expression might serve as a point of therapeutic intervention for patients suffering from cutaneous pathologies such as common hair-loss disorders.
