## Supplementary material for "In silico analysis of imprinted gene expression in the mouse skin": Table S4

### Sheet: Sheet0
Table S4: Listed genes form a network with the IGN genes
Network	upstream regulator of hair cycel regulated genes	hair cycle associated gene
Akt	yes	no
Creb	yes	no
Dlk1	no	yes
Focal adhesion kinase	yes	no
Grb10	yes	no
Igf2	yes	no
Lmna-Ntrka	yes	yes
Pdgf BB	yes	no
Snd1-Braf	yes	no
Cd3	yes	no
Dcn	yes	yes
Erk	yes	no
Fsh	yes	no
Growth hormone	yes	no
Igf2r	yes	yes
Mapk	yes	yes
PI3K	yes	no
Ube2L3-Kras	no	yes
Cdkn1c	yes	yes
Dctn1-Alk	no	no
Erk1/2	yes	no
Gnas	yes	yes
Gsk3	yes	no
Immunoglobulin	yes	no
Meg3	no	no
Plagl1	yes	no
Vegf	yes	no
Collagen type 1	yes	no
Golga5-Ret	no	no
H19	yes	yes
Insulin	yes	no
Ndn	no	yes
Pwwp2a-Ros1	no	no
Gatm	no	yes
Ctla4-CD28	no	no
